# Robust computational design and evaluation of peptide vaccines for cellular immunity with application to SARS-CoV-2

**DOI:** 10.1101/2020.05.16.088989

**Authors:** Ge Liu, Brandon Carter, Trenton Bricken, Siddhartha Jain, Mathias Viard, Mary Carrington, David K. Gifford

## Abstract

We present a combinatorial machine learning method to evaluate and optimize peptide vaccine formulations, and we find for SARS-CoV-2 that it provides superior predicted display of viral epitopes by MHC class I and MHC class II molecules over populations when compared to other candidate vaccines. Our method is robust to idiosyncratic errors in the prediction of MHC peptide display and considers target population HLA haplotype frequencies during optimization. To minimize clinical development time our methods validate vaccines with multiple peptide presentation algorithms to increase the probability that a vaccine will be effective. We optimize an objective function that is based on the presentation likelihood of a diverse set of vaccine peptides conditioned on a target population HLA haplotype distribution and expected epitope drift. We produce separate peptide formulations for MHC class I loci (HLA-A, HLA-B, and HLA-C) and class II loci (HLA-DP, HLA-DQ, and HLA-DR) to permit signal sequence based cell compartment targeting using nucleic acid based vaccine platforms. Our SARS-CoV-2 MHC class I vaccine formulations provide 93.21% predicted population coverage with at least five vaccine peptide-HLA hits on average in an individual (≥ 1 peptide 99.91%) with all vaccine peptides perfectly conserved across 4,690 geographically sampled SARS-CoV-2 genomes. Our MHC class II vaccine formulations provide 90.17% predicted coverage with at least five vaccine peptide-HLA hits on average in an individual with all peptides having observed mutation probability ≤ 0.001. We evaluate 29 previously published peptide vaccine designs with our evaluation tool with the requirement of having at least five vaccine peptide-HLA hits per individual, and they have a predicted maximum of 58.51% MHC class I coverage and 71.65% MHC class II coverage given haplotype based analysis. We provide an open source implementation of our design methods (OptiVax), vaccine evaluation tool (EvalVax), as well as the data used in our design efforts.
