## Supplementary Table S3 for "Robust computational design and evaluation of peptide vaccines for cellular immunity with application to SARS-CoV-2"

### Sheet: MHC1_Population coverage
Studies	Metrics		EvalVax-unlinked					EvalVax-robust (n>0)							EvalVax-robust (n>4)							EvalVax-robust (n>7)
	Prediction tools		ensemble_pred_affinity	mhcflurry_pred_affinity	netmhc4.0_pred_affinity	netmhc4.1_pred_affinity	puffin_pred_affinity	ensemble_pred_affinity	mhcflurry_pred_affinity	netmhc4.0_el_rank	netmhc4.0_pred_affinity	netmhc4.1_el_rank	netmhc4.1_pred_affinity	puffin_pred_affinity	ensemble_pred_affinity	mhcflurry_pred_affinity	netmhc4.0_el_rank	netmhc4.0_pred_affinity	netmhc4.1_el_rank	netmhc4.1_pred_affinity	puffin_pred_affinity	ensemble_pred_affinity	mhcflurry_pred_affinity	netmhc4.0_el_rank	netmhc4.0_pred_affinity	netmhc4.1_el_rank	netmhc4.1_pred_affinity	puffin_pred_affinity
	Vaccine size	#evaluated
OptiVax-Robust(Ours)_len15_MHC1	15	15	0.990744	0.997768	0.988008	0.991714	0.987765	0.998861	0.999988	1	0.998055	1	0.993737	0.999292	0.866877	0.979017	0.999059	0.840292	0.998349	0.857303	0.863184	0.543556	0.8858	0.986141	0.526668	0.967261	0.506651	0.591324
OptiVax-Robust(Ours)_MHC1	19	19	0.993917	0.998726	0.991498	0.993763	0.991954	0.9991	0.999988	1	0.998462	1	0.993737	0.999469	0.932116	0.990897	0.999894	0.901276	0.999715	0.921014	0.925715	0.677486	0.932072	0.996654	0.641851	0.988119	0.650659	0.696621
OptiVax-Unlinked(Ours)_MHC1	19	19	0.997875	0.999602	0.998046	0.998215	0.997019	0.999947	0.999999	1	0.999969	1	0.995508	0.99998	0.891547	0.988106	0.999984	0.862421	0.99996	0.87132	0.84505	0.495912	0.899091	0.997868	0.490367	0.995455	0.450414	0.568197
S-protein_MHC1	3795	3795	0.999582	1	0.999729	0.99951	0.999862	0.999957	1	1	0.999956	1	0.999505	0.999992	0.991656	1	1	0.99255	1	0.991491	0.999051	0.982886	1	1	0.985569	1	0.979908	0.990156
S1-subunit_MHC1	2055	2055	0.998782	1	0.999018	0.998562	0.999596	0.999923	1	1	0.999941	1	0.994739	0.999979	0.987281	1	1	0.978293	1	0.971097	0.989773	0.935236	0.999933	1	0.939187	1	0.926793	0.965948
Fast-Stanford_MHC1	13	13	0.786609	0.964936	0.797539	0.793983	0.806377	0.852934	0.997934	1	0.860049	1	0.860233	0.860683	0.58508	0.888405	0.994456	0.580034	0.98446	0.470419	0.562616	0.305596	0.7581	0.977391	0.283834	0.938513	0.217857	0.386387
Lee-Oxford_MHC1	13	13	0.649585	0.816691	0.715976	0.613773	0.707199	0.757527	0.889152	0.968132	0.805095	0.892736	0.708367	0.81455	0.398191	0.548694	0.629049	0.391036	0.520367	0.396181	0.410502	0.370893	0.478395	0.348327	0.206525	0.268714	0.171646	0.226159
Baruah-Gauhait_MHC1	5	5	0.719062	0.868877	0.793836	0.75069	0.737935	0.901027	0.958255	1	0.947358	0.999967	0.916178	0.880317	0.00548436	0.177095	0.816976	0.000520858	0.580887	8.8677e-05	0.000103527	0	0.000364174	0.165767	0	0.0253938	0	0
Abdelmageed-Khartoum_MHC1	10	10	0.669077	0.908947	0.587589	0.520017	0.788057	0.784929	0.970869	0.998981	0.689726	0.998727	0.587618	0.876949	0.23487	0.628381	0.640355	0.139004	0.696414	0.105347	0.357847	0.0272002	0.339343	0.226386	0.00684699	0.244883	0.00889737	0.0707477
Gupta-Jaipur_MHC1	7	7	0.302283	0.459888	0.295125	0.295657	0.272907	0.389147	0.572689	0.500139	0.389147	0.577121	0.389147	0.389147	0.210848	0.284435	0.424986	0.209101	0.36371	0.209101	0.209101	0.0141472	0.0264601	0.047569	0.0138615	0.0653663	0.0139588	0.00633667
OptiVax-Robust(Ours)_SMNonly_MHC1	26	26	0.974885	0.996145	0.976713	0.967074	0.965747	0.981528	0.996328	1	0.981995	0.999924	0.979403	0.982442	0.673664	0.922133	0.992845	0.636713	0.986056	0.564093	0.609551	0.262445	0.713802	0.954415	0.244445	0.892642	0.157757	0.223066
Singh-Kolkata_MHC1	7	7	0.539081	0.624001	0.641556	0.604757	0.726169	0.665938	0.795452	0.786208	0.788394	0.758734	0.742088	0.82551	0.0138146	0.0790683	2.75849e-06	0.0318545	9.8382e-05	0.0248514	0.117988	6.45597e-06	0.00257822	0	0.000228543	0	0.000149772	0.00225083
Poran-NEON_MHC1	10	10	0.69125	0.990217	0.572272	0.554706	0.672171	0.851258	0.999863	1	0.736362	1	0.696266	0.785936	0.0321431	0.979274	0.997322	0.00517243	0.997939	0.0121171	0.0485896	5.32072e-05	0.852972	0.95044	0	0.952981	2.46215e-05	0.00071645
Khan-JMI_MHC1	3	3	0.271435	0.382585	0.441383	0.390582	0.408811	0.349843	0.509284	0.814266	0.545733	0.810884	0.500958	0.44383	5.79817e-06	0.00223152	0.164168	0.000523345	0.0915401	0.000407943	0.000593005	0	1.48506e-08	0.00532251	2.57295e-08	0.0023081	0	0
Ahmed-HKUST_MHC1	16	16	0.80406	0.95769	0.828986	0.836193	0.885805	0.934637	0.991774	1	0.959088	1	0.970337	0.969623	0.0946563	0.65868	0.955071	0.0638957	0.919463	0.0509518	0.189697	0.000298044	0.217323	0.577841	0.000504596	0.414624	3.08111e-05	0.00294732
Herst-FlowPharma-top16_MHC1	16	16	0.452487	0.910164	0.47246	0.477029	0.538169	0.523006	0.963155	0.991792	0.555505	0.981887	0.555505	0.65927	0.356062	0.667444	0.730414	0.35328	0.634234	0.353366	0.231738	0.0414525	0.452644	0.502344	0.0198016	0.417024	0.0194294	0.0218217
Srivastava-Mangalayatan_MHC1	37	37	0.958554	0.951396	0.979957	0.973095	0.991775	0.997476	0.989274	0.999997	0.998195	0.999656	0.988653	0.999546	0.529375	0.694845	0.796771	0.724673	0.519334	0.709301	0.878836	0.160035	0.293759	0.248385	0.312415	0.0803054	0.271245	0.569469
Grifoni-LaJolla_MHC1	627	596	0.999871	1	0.999821	0.999757	0.999894	0.99999	1	1	0.999906	1	0.999512	0.999993	0.998309	1	1	0.998534	1	0.992894	0.999496	0.996289	1	1	0.992763	1	0.991635	0.998058
Herst-FlowPharma_MHC1	52	52	0.908869	0.997557	0.918362	0.923235	0.931947	0.958152	0.999996	1	0.971005	1	0.983104	0.976195	0.565187	0.981238	0.999391	0.529066	0.999134	0.504128	0.631752	0.199855	0.896926	0.998126	0.131839	0.983762	0.0832049	0.33167
Nerli-UCSC_MHC1	307	305	0.904031	0.997846	0.940405	0.928528	0.979768	0.949497	1	1	0.976068	0.999994	0.97074	0.987094	0.538557	0.981352	0.991888	0.644297	0.98969	0.588842	0.887265	0.452741	0.931468	0.976656	0.509584	0.963462	0.499018	0.783441
Saha-Tripura_MHC1	5	5	0.298999	0.851323	0.283347	0.253853	0.361298	0.417711	0.955434	0.97214	0.334399	0.95009	0.309109	0.478502	0	0.143009	0.203025	0	0.192068	0	0	0	0.00119323	0.00386052	0	0.00589472	0	0
Bhattacharya-Hallym_MHC1	13	13	0.445576	0.867354	0.435707	0.379407	0.462162	0.610885	0.942939	0.984229	0.545436	0.936194	0.501687	0.603361	0	0.151053	0.28009	0	0.0504042	2.62213e-06	2.21288e-05	0	0.00147804	0.000183545	0	0	0	0
Akhand-Sylhet_MHC1	31	31	0.494622	0.885641	0.495339	0.450845	0.527564	0.71238	0.973874	0.972479	0.702299	0.969193	0.604086	0.703642	0.000825842	0.242387	0.200555	0.00106649	0.330658	0.000305336	0.00855002	0	0.0246481	0.00206203	0	0.0220343	0	4.64141e-05
Vashi-Guwahati_MHC1	51	47	0.68629	0.926893	0.618206	0.58688	0.698143	0.807994	0.978938	0.998087	0.703034	0.995741	0.668348	0.816409	0.015188	0.338178	0.882169	0.00470013	0.799747	0.00345011	0.00631626	1.1115e-05	0.0517048	0.466081	0	0.324606	0	3.48269e-07
Mitra-Rajashtan_MHC1	9	9	0.13973	0.559465	0.174261	0.188288	0.211791	0.238563	0.72504	0.829137	0.229532	0.76998	0.306816	0.276763	0	0.00070895	0.000237557	0	5.93216e-05	0	0	0	0	0	0	0	0	0
Yarmarkovich-Philadephia_MHC1	480	392	0.954544	0.99646	0.973536	0.969026	0.968673	0.993823	0.999921	1	0.995807	1	0.985479	0.984411	0.660979	0.949527	0.999631	0.801859	0.991522	0.767505	0.84977	0.374117	0.780929	0.985814	0.583432	0.958669	0.542609	0.71955
Yazdani-Mazandaran_MHC1	490	346	0.838774	0.998339	0.842784	0.836805	0.876505	0.954611	0.999886	1	0.910071	1	0.899412	0.961217	0.242627	0.977007	0.999664	0.261449	0.994529	0.303471	0.430598	0.0289943	0.881552	0.987094	0.0284714	0.992291	0.0713905	0.174652
Ismail-Quaid-i-Azam_MHC1	550	3	0	0.438917	0	0	0.0346174	0	0.642437	0.00274177	0	0.151076	0	0.0557493	0	0	0	0	0	0	0	0	0	0	0	0	0	0
Note: #evaluated corresponds to the number of peptides for which we have data as described in the paper

### Sheet: MHC1_Expected hits
Studies	Metrics		Efficiency (Exp. # peptide-HLA hits/vaccine size)							Exp. # peptide-HLA hits (Asians)							Exp. # peptide-HLA hits (Black)							Exp. # peptide-HLA hits (White)							mean Exp. # peptide-HLA hits
	Prediction tools		ensemble_pred_affinity	mhcflurry_pred_affinity	netmhc4.0_el_rank	netmhc4.0_pred_affinity	netmhc4.1_el_rank	netmhc4.1_pred_affinity	puffin_pred_affinity	ensemble_pred_affinity	mhcflurry_pred_affinity	netmhc4.0_el_rank	netmhc4.0_pred_affinity	netmhc4.1_el_rank	netmhc4.1_pred_affinity	puffin_pred_affinity	ensemble_pred_affinity	mhcflurry_pred_affinity	netmhc4.0_el_rank	netmhc4.0_pred_affinity	netmhc4.1_el_rank	netmhc4.1_pred_affinity	puffin_pred_affinity	ensemble_pred_affinity	mhcflurry_pred_affinity	netmhc4.0_el_rank	netmhc4.0_pred_affinity	netmhc4.1_el_rank	netmhc4.1_pred_affinity	puffin_pred_affinity	ensemble_pred_affinity	mhcflurry_pred_affinity	netmhc4.0_el_rank	netmhc4.0_pred_affinity	netmhc4.1_el_rank	netmhc4.1_pred_affinity	puffin_pred_affinity
	Vaccine size	#evaluated
OptiVax-Robust(Ours)_len15_MHC1	15	15	0.544679	0.832727	1.13613	0.536167	0.907612	0.521178	0.585785	9.14032	14.753	19.6049	9.34866	15.4303	8.56391	10.8316	7.19558	10.8985	16.0115	7.01863	12.8856	7.07009	7.6643	8.17464	11.8212	15.5093	7.76022	12.5267	7.81902	7.86441	8.17018	12.4909	17.0419	8.0425	13.6142	7.81767	8.78678
OptiVax-Robust(Ours)_MHC1	19	19	0.492634	0.741304	1.07176	0.480148	0.835725	0.475198	0.5235	10.2064	16.281	23.0151	9.87095	17.5196	9.34883	11.328	8.51546	12.5956	19.3943	8.49184	15.2565	8.66937	9.27105	9.35824	13.3777	18.6809	9.00567	14.8602	9.06806	9.24042	9.36005	14.0848	20.3634	9.12282	15.8788	9.02875	9.94651
OptiVax-Unlinked(Ours)_MHC1	19	19	0.40719	0.615837	0.975554	0.411462	0.784568	0.390781	0.437326	8.9712	13.2915	20.9383	9.30067	16.6377	8.29906	10.189	6.89855	10.7034	17.7004	7.00157	14.1604	6.9913	7.58743	7.34006	11.1077	16.9679	7.1511	13.9223	6.98414	7.15111	7.7366	11.7009	18.5355	7.81778	14.9068	7.42483	8.30919
S-protein_MHC1	3795	3795	0.00914518	0.0310364	0.0373414	0.0102706	0.0366732	0.00974753	0.0159886	41.1341	135.745	143.757	43.5533	146.118	43.1816	70.3629	32.1391	111.663	141.949	38.5951	135.111	36.046	58.67	30.8447	105.941	139.427	34.7823	136.296	31.748	52.9974	34.706	117.783	141.711	38.9769	139.175	36.9919	60.6768
S1-subunit_MHC1	2055	2055	0.00742271	0.0279289	0.036998	0.00830266	0.0362078	0.00800896	0.0154756	15.5848	63.8445	71.269	15.8833	74.6723	16.8429	34.6482	15.1861	55.7366	79.2737	18.6009	74.7322	17.3273	31.8145	14.9902	52.6004	77.5502	16.7017	73.8168	15.205	28.9447	15.2537	57.3938	76.031	17.062	74.4071	16.4584	31.8025
Fast-Stanford_MHC1	13	13	0.442463	0.869994	1.62617	0.422819	1.26726	0.36022	0.474839	6.69251	14.3152	25.114	6.16773	18.4517	5.75569	7.87625	4.97696	10.09	19.5104	4.75341	16.0376	3.95908	5.2433	5.58659	9.52459	18.796	5.5688	14.9337	4.3338	5.39916	5.75202	11.3099	21.1402	5.49665	16.4743	4.68286	6.1729
Lee-Oxford_MHC1	13	13	0.341494	0.561908	0.477894	0.303249	0.386287	0.29113	0.31582	4.86202	10.1252	7.84764	4.37682	6.50168	4.10649	5.12676	3.68522	5.29637	5.15239	3.39996	3.87564	3.25564	3.20711	4.77104	6.49282	5.63785	4.04992	4.68788	3.99195	3.98309	4.43943	7.3048	6.21263	3.94223	5.02174	3.78469	4.10566
Baruah-Gauhait_MHC1	5	5	0.336017	0.619951	1.18568	0.378742	0.960803	0.321647	0.327762	1.67185	3.52553	6.1604	1.98772	4.63401	1.60039	1.78832	1.44057	2.72631	5.90523	1.56379	4.86973	1.39328	1.14524	1.92784	3.04743	5.71958	2.12963	4.90829	1.83103	1.98287	1.68009	3.09975	5.9284	1.89371	4.80401	1.60824	1.63881
Abdelmageed-Khartoum_MHC1	10	10	0.283425	0.597933	0.576458	0.210036	0.592491	0.191675	0.364434	3.06875	7.21722	6.98165	2.02639	6.68364	1.70819	4.5675	2.50108	5.23648	5.44455	1.69493	5.49705	1.54918	2.86585	2.93291	5.48428	4.86754	2.57976	5.59405	2.49288	3.49967	2.83425	5.97933	5.76458	2.10036	5.92491	1.91675	3.64434
Gupta-Jaipur_MHC1	7	7	0.23918	0.359773	0.472468	0.231748	0.422391	0.231989	0.182085	3.1503	3.50777	3.8154	3.1503	4.0731	3.1503	2.61488	0.547837	2.03557	2.9616	0.405939	2.09764	0.406285	0.276529	1.32464	2.01189	3.14484	1.31047	2.69946	1.31519	0.932367	1.67426	2.51841	3.30728	1.62223	2.95674	1.62392	1.27459
OptiVax-Robust(Ours)_SMNonly_MHC1	26	26	0.223122	0.365559	0.53787	0.217082	0.439928	0.193037	0.211003	6.4483	11.2743	16.2642	5.67294	12.5708	4.69809	5.42697	5.64258	8.97365	13.1566	6.20814	11.5285	5.76105	5.91042	5.31265	8.26559	12.533	5.05127	10.2151	4.59775	5.12081	5.80118	9.50453	13.9846	5.64412	11.4381	5.01896	5.48607
Singh-Kolkata_MHC1	7	7	0.19873	0.301304	0.189438	0.25388	0.168463	0.234068	0.329686	1.5339	2.34954	1.78746	1.9645	1.42918	1.80368	2.63938	1.29798	1.85373	1.33983	1.8149	1.30419	1.59926	2.31647	1.34145	2.12411	0.850902	1.55208	0.804345	1.51248	1.96757	1.39111	2.10913	1.32606	1.77716	1.17924	1.63848	2.30781
Poran-NEON_MHC1	10	10	0.192337	1.04991	1.23968	0.133508	1.269	0.135565	0.186494	2.36619	11.9269	13.7824	1.52885	13.5535	1.87917	2.28479	1.72092	10.0186	12.2773	1.31417	13.0217	1.24649	1.8723	1.683	9.55189	11.1306	1.16222	11.4949	0.941294	1.43773	1.92337	10.4991	12.3968	1.33508	12.69	1.35565	1.86494
Khan-JMI_MHC1	3	3	0.173344	0.266992	0.848537	0.275455	0.746946	0.243564	0.235687	0.241168	0.577557	2.39109	0.392707	1.86592	0.519082	0.148138	0.556486	0.980138	2.6764	1.02516	2.48899	0.830681	0.838925	0.762441	0.845234	2.56934	1.06123	2.3676	0.842315	1.13412	0.520032	0.800976	2.54561	0.826366	2.24084	0.730693	0.707061
Ahmed-HKUST_MHC1	16	16	0.157335	0.341549	0.4825	0.151909	0.43877	0.153748	0.19865	2.20303	6.08024	7.56062	1.93648	6.44297	2.2061	3.34002	2.60204	5.11469	7.79799	2.67865	7.26864	2.63287	3.10711	2.74699	5.1994	7.80138	2.67652	7.34935	2.54096	3.08806	2.51735	5.46478	7.72	2.43055	7.02032	2.45998	3.1784
Herst-FlowPharma-top16_MHC1	16	16	0.155719	0.447503	0.478021	0.150654	0.407415	0.145112	0.153163	2.73466	9.43767	8.49294	2.43527	7.2333	2.16634	2.75586	2.18235	5.68351	6.97602	2.13483	6.02576	2.13691	2.14657	2.55751	6.35896	7.47606	2.66129	6.29685	2.66215	2.44941	2.49151	7.16004	7.64834	2.41046	6.51864	2.3218	2.45061
Srivastava-Mangalayatan_MHC1	37	37	0.135102	0.164567	0.16654	0.169648	0.127992	0.161716	0.215388	4.6449	6.38354	6.65516	5.62066	4.09886	5.04807	7.8461	4.98627	6.04061	5.85916	6.69691	5.25131	6.52429	8.10242	5.36518	5.84277	5.97166	6.51341	4.85689	6.37811	7.9596	4.99878	6.08897	6.16199	6.27699	4.73569	5.98349	7.96937
Grifoni-LaJolla_MHC1	627	596	0.134512	0.281187	0.416834	0.13119	0.356671	0.129738	0.133901	94.7124	196.603	266.595	90.7668	228.942	90.0372	97.361	68.6175	156.823	256.136	68.603	212.86	68.2295	70.9666	89.6878	175.486	261.334	87.399	229.097	85.7698	83.5404	84.3392	176.304	261.355	82.2563	223.633	81.3455	83.956
Herst-FlowPharma_MHC1	52	52	0.098772	0.275268	0.374246	0.0922059	0.340799	0.0881108	0.116537	5.76692	17.3855	19.8217	4.79779	18.5044	4.44307	6.5519	4.43742	13.1373	19.9478	4.61952	17.6889	4.73058	5.87275	5.20409	12.419	18.6128	4.9668	16.9713	4.57162	5.75506	5.13614	14.3139	19.4608	4.7947	17.7215	4.58176	6.0599
Nerli-UCSC_MHC1	307	305	0.0894344	0.175691	0.149456	0.151142	0.129768	0.151003	0.140512	29.5533	71.7835	53.1172	49.3079	46.6208	47.997	49.5164	24.8406	44.428	38.6424	40.4556	32.3443	40.8625	37.2485	27.9752	45.5998	45.8894	49.4385	40.5511	50.214	42.6469	27.4564	53.9371	45.883	46.4007	39.8388	46.3578	43.1373
Saha-Tripura_MHC1	5	5	0.0886402	0.569674	0.625387	0.0705559	0.611319	0.0638059	0.109421	0.408415	3.50556	3.70774	0.139481	3.82413	0.136541	0.588535	0.357703	2.26028	2.58359	0.356664	2.43675	0.332558	0.388448	0.563484	2.77927	3.08947	0.562195	2.9089	0.48799	0.664338	0.443201	2.84837	3.12693	0.35278	3.0566	0.31903	0.547107
Bhattacharya-Hallym_MHC1	13	13	0.0566979	0.219363	0.274593	0.0497424	0.182155	0.0458197	0.0594988	0.731465	3.37703	4.33749	0.462531	3.2714	0.442594	0.482337	0.688072	2.54911	3.08892	0.687032	1.74905	0.617079	0.945527	0.791679	2.62901	3.28274	0.79039	2.08361	0.727295	0.892589	0.737072	2.85172	3.56972	0.646651	2.36802	0.595656	0.773484
Akhand-Sylhet_MHC1	31	31	0.0346656	0.10871	0.102758	0.0344012	0.117931	0.0262463	0.0397993	1.02456	3.84197	3.32936	1.02456	3.50241	0.757811	1.35376	1.10854	3.60327	3.45276	1.10104	4.11432	0.77504	1.01078	1.0908	2.66478	2.77435	1.07371	3.35085	0.908056	1.3368	1.07463	3.37	3.18549	1.06644	3.65586	0.813635	1.23378
Vashi-Guwahati_MHC1	51	47	0.0312118	0.0744712	0.140989	0.0240948	0.126001	0.0223559	0.0285474	1.17481	4.79167	7.95975	0.588924	6.92333	0.531573	0.962325	1.70234	3.72163	7.1139	1.38495	6.78814	1.34995	1.84326	1.89826	2.88079	6.49761	1.71263	5.5667	1.53893	1.56216	1.5918	3.79803	7.19042	1.22883	6.42606	1.14015	1.45592
Mitra-Rajashtan_MHC1	9	9	0.0283408	0.123117	0.143724	0.0262859	0.118714	0.037134	0.0329738	0.535109	1.03176	1.42418	0.282979	1.19942	0.538049	0.259556	0.0813425	1.137	1.17654	0.170167	1.00453	0.238609	0.318509	0.148749	1.15539	1.27983	0.256574	1.00133	0.225961	0.312227	0.255067	1.10805	1.29351	0.236573	1.06843	0.334206	0.296764
Yarmarkovich-Philadephia_MHC1	480	392	0.0133769	0.0232921	0.0356237	0.018864	0.0301059	0.0178658	0.0240115	6.05463	11.8473	16.2059	8.98745	14.1469	8.90221	13.5868	6.10999	10.5542	16.7943	8.98458	14.32	8.43783	9.88566	7.09812	11.1392	18.2979	9.19214	14.8857	8.38674	11.1041	6.42091	11.1802	17.0994	9.05472	14.4508	8.57559	11.5255
Yazdani-Mazandaran_MHC1	490	346	0.00665297	0.0229819	0.0361192	0.00686795	0.0393961	0.00713708	0.0092035	3.68489	11.7224	18.1315	3.42531	18.941	3.75858	4.74053	3.065	11.6577	17.557	3.06271	19.8701	3.16657	4.45787	3.02997	10.4034	17.4068	3.60786	19.1012	3.56636	4.33074	3.25995	11.2612	17.6984	3.36529	19.3041	3.49717	4.50972
Ismail-Quaid-i-Azam_MHC1	550	3	0	0.00142793	4.98503e-06	0	0.000275418	0	0.000101362	0	1.02355	0.0082253	0	0.37518	0	0.0327072	0	0.586345	0	0	0.0100252	0	0.0316194	0	0.746181	0	0	0.0692352	0	0.102921	0	0.785359	0.00274177	0	0.15148	0	0.0557493
Note: #evaluated corresponds to the number of peptides for which we have data as described in the paper

### Sheet: MHC2_Population coverage
Studies	Metrics		EvalVax-unlinked			EvalVax-robust (n>0)					EvalVax-robust (n>4)					EvalVax-robust (n>7)
	Prediction tools		netmhcii-4.0_pred_affinity	netmhcii-3.2_pred_affinity	puffin_pred_affinity	netmhcii-4.0_pred_affinity	netmhcii-3.2_ba_rank	netmhcii-3.2_pred_affinity	netmhcii-4.0_el_rank	puffin_pred_affinity	netmhcii-4.0_pred_affinity	netmhcii-3.2_ba_rank	netmhcii-3.2_pred_affinity	netmhcii-4.0_el_rank	puffin_pred_affinity	netmhcii-4.0_pred_affinity	netmhcii-3.2_ba_rank	netmhcii-3.2_pred_affinity	netmhcii-4.0_el_rank	puffin_pred_affinity
	Vaccine size	#evaluated
OptiVax-Robust(Ours)_MHC2	19	19	0.905867	0.865746	0.955172	0.932112	0.999614	0.900713	0.949975	0.999452	0.901675	0.716527	0.462559	0.601448	0.72384	0.459899	0.547541	0.303189	0.294429	0.507759
OptiVax-Unlinked(Ours)_MHC2	19	19	0.916676	0.879835	0.959351	0.932298	0.999614	0.923289	0.998142	0.999456	0.701897	0.723497	0.431774	0.570855	0.622946	0.458716	0.534697	0.245073	0.504361	0.501077
OptiVax-Robust(Ours)_SMNonly_MHC2	22	22	0.857602	0.739646	0.951104	0.917856	0.883314	0.714296	0.864957	0.999449	0.596362	0.602228	0.300509	0.416928	0.736003	0.320824	0.471442	0.165444	0.199423	0.573516
S-protein_MHC2	16315	16315	0.897989	0.876733	0.962186	0.921321	0.999614	0.870934	0.999614	0.9996	0.888377	0.999611	0.759729	0.999614	0.989897	0.886217	0.999611	0.731273	0.999614	0.989896
S1-subunit_MHC2	8905	8905	0.863405	0.857714	0.945291	0.896579	0.990692	0.866895	0.999614	0.957527	0.752876	0.918124	0.666328	0.997975	0.911852	0.727359	0.917707	0.569001	0.997975	0.911822
Banerjee-Midnapore_MHC2	9	9	0.567349	0.5413	0.721816	0.672412	0.800236	0.574053	0.638857	0.760174	0.0891406	0.318109	0.0948333	0.064616	0.214038	0.00353658	0.129371	0.0121632	0.00106639	0.0184159
Ramaiah-UCIrvine_MHC2	134	134	0.872752	0.82219	0.96087	0.926879	0.999614	0.789482	0.859282	0.999597	0.716474	0.898115	0.66408	0.620436	0.818534	0.656778	0.852763	0.544974	0.510771	0.812452
Grifoni-LaJolla_MHC2	241	237	0.91545	0.894103	0.964758	0.933607	0.999614	0.920589	0.999614	0.999602	0.902557	0.999614	0.734155	0.997362	0.989865	0.767911	0.999614	0.660632	0.830967	0.869681
Fast-Stanford_MHC2	13	13	0.672877	0.524211	0.736426	0.744771	0.844986	0.555043	0.627706	0.760895	0.100413	0.228434	0.0805335	0.0323222	0.101929	0.0199951	0.0215037	0.00907912	0.00108313	0.0118358
Ahmed-HKUST_MHC2	5	5	0.276901	0.331245	0.756766	0.460103	0.542745	0.503811	0.298756	0.733081	0	0.00213312	0.000347257	1.58719e-07	0.105613	0	6.37456e-08	0	0	0.00101779
Qamar-Guangxi_MHC2	11	11	0.394409	0.356144	0.531325	0.437135	0.750321	0.350509	0.329601	0.509687	0.000323112	0.04915	0.00871069	0	0.00327989	0	0	0	0	0
Vashi-Guwahati_MHC2	20	19	0.207833	0.331649	0.572429	0.221721	0.679459	0.366491	0.755254	0.552961	0.000164748	0.158237	0.020063	0.250765	0.0935874	1.36024e-07	0.0250639	0.000235879	0.0774888	0.00470496
Yarmarkovich-Philadephia_MHC2	780	780	0.629566	0.702464	0.874881	0.539335	0.893484	0.607118	0.628658	0.798066	0.28732	0.754291	0.386641	0.597258	0.73509	0.251912	0.681157	0.332786	0.52827	0.643822
Poran-NEON_MHC2	10	10	0.42302	0.24429	0.41112	0.475768	0.445251	0.251421	0.597749	0.437005	0	3.09612e-07	0	0.00250353	0	0	0	0	0	0
Singh-Kolkata_MHC2	7	7	0.414816	0.313628	0.484284	0.470329	0.353414	0.366898	0	0.515228	0.00872621	0	0.0120092	0	0.00956368	0	0	0	0	0
Akhand-Sylhet_MHC2	31	30	0.439025	0.349956	0.5531	0.498164	0.642321	0.364227	0.744266	0.506134	0.0485387	0.0115996	0.00723647	0.12082	0.0688118	0.0020504	0	0.000251555	0.00323839	0.0103409
Mitra-Rajashtan_MHC2	5	5	0.254551	0.103329	0.437792	0.394862	0.140001	0.086445	0.521764	0.556443	1.9978e-05	0	0	0	0	0	0	0	0	0
Yazdani-Mazandaran_MHC2	723	381	0.332675	0.270872	0.742551	0.349121	0.697463	0.283017	0.737285	0.69368	0.0945086	0.554827	0.187292	0.603104	0.681586	0.0847001	0.549003	0.187154	0.50637	0.518871
Abdelmageed-Khartoum_MHC2	10	10	0.191504	0.227986	0.418016	0.283925	0.103623	0.144046	0.152318	0.360098	0.00955606	1.1976e-05	0.00940637	0	0.0189921	0	0	0.000370409	0	0.000679849
Baruah-Gauhait_MHC2	3	3	0	0	0.00130123	0	0	0	0	5.13284e-05	0	0	0	0	0	0	0	0	0	0
Note: #evaluated corresponds to the number of peptides for which we have data as described in the paper

### Sheet: MHC2_Expected hits
Studies	Metrics		Efficiency (Exp. # peptide-HLA hits/vaccine size)					Exp. # peptide-HLA hits (Asians)					Exp. # peptide-HLA hits (Black)					Exp. # peptide-HLA hits (White)					mean Exp. # peptide-HLA hits
	Prediction tools		netmhcii-4.0_pred_affinity	netmhcii-3.2_ba_rank	netmhcii-3.2_pred_affinity	netmhcii-4.0_el_rank	puffin_pred_affinity	netmhcii-4.0_pred_affinity	netmhcii-3.2_ba_rank	netmhcii-3.2_pred_affinity	netmhcii-4.0_el_rank	puffin_pred_affinity	netmhcii-4.0_pred_affinity	netmhcii-3.2_ba_rank	netmhcii-3.2_pred_affinity	netmhcii-4.0_el_rank	puffin_pred_affinity	netmhcii-4.0_pred_affinity	netmhcii-3.2_ba_rank	netmhcii-3.2_pred_affinity	netmhcii-4.0_el_rank	puffin_pred_affinity	netmhcii-4.0_pred_affinity	netmhcii-3.2_ba_rank	netmhcii-3.2_pred_affinity	netmhcii-4.0_el_rank	puffin_pred_affinity
	Vaccine size	#evaluated
OptiVax-Robust(Ours)_MHC2	19	19	0.48451	0.619199	0.308948	0.294454	0.49202	7.50851	13.4917	5.26129	6.08935	8.80925	9.40514	11.1801	5.3674	5.44378	9.30045	10.7034	10.6225	6.98134	5.25077	9.93544	9.20569	11.7648	5.87001	5.59463	9.34838
OptiVax-Unlinked(Ours)_MHC2	19	19	0.439476	0.577307	0.281399	0.474612	0.482399	6.85951	12.151	4.60844	10.345	8.168	8.45434	10.5779	5.19378	9.13264	9.26914	9.73631	10.1776	6.23751	7.57522	10.0596	8.35005	10.9688	5.34658	9.01762	9.16558
OptiVax-Robust(Ours)_SMNonly_MHC2	22	22	0.281612	0.345618	0.1801	0.190876	0.41854	4.63619	8.19573	2.6972	3.10315	7.93293	6.2909	7.27778	3.7997	4.3612	9.11293	7.6593	7.33725	5.3897	5.13344	10.5778	6.19547	7.60359	3.9622	4.19927	9.20789
S-protein_MHC2	16315	16315	0.0149001	0.0305943	0.0158212	0.0290178	0.0396365	138.248	507.467	203.723	427.291	542.318	250.938	504.619	277.458	483.145	642.09	340.102	485.353	293.188	509.838	755.601	243.096	499.146	258.123	473.425	646.67
S1-subunit_MHC2	8905	8905	0.012401	0.0224077	0.0109578	0.0315414	0.031586	52.4722	204.289	88.4041	242.223	210.787	107.331	210.706	100.866	287.65	289.71	171.489	183.626	103.466	312.756	343.322	110.431	199.54	97.5788	280.876	281.273
Banerjee-Midnapore_MHC2	9	9	0.198055	0.411256	0.200344	0.179026	0.293642	1.29883	3.43155	1.40978	1.80079	2.27243	1.67046	3.16552	1.64759	1.39171	2.24481	2.3782	4.50685	2.35191	1.64121	3.4111	1.7825	3.70131	1.8031	1.61124	2.64278
Ramaiah-UCIrvine_MHC2	134	134	0.178629	0.276891	0.150957	0.088581	0.308413	12.9278	40.7091	10.7543	13.8138	27.9866	26.5377	37.163	22.4417	10.8477	45.0549	32.3432	33.4381	27.4887	10.9481	50.9406	23.9362	37.1034	20.2282	11.8699	41.3274
Grifoni-LaJolla_MHC2	241	237	0.16986	0.274588	0.140045	0.130808	0.245695	25.2877	67.301	21.6571	35.3956	40.0626	40.9187	65.1459	32.7117	30.0741	61.6972	56.6024	66.0804	46.8838	29.1044	75.8776	40.9362	66.1758	33.7509	31.5247	59.2125
Fast-Stanford_MHC2	13	13	0.154208	0.21811	0.101917	0.11945	0.153428	1.31942	3.31382	0.613236	1.27379	1.46198	1.75141	2.43954	1.36559	1.35618	1.90123	2.94328	2.75292	1.99592	2.0286	2.62047	2.0047	2.83542	1.32492	1.55285	1.99456
Ahmed-HKUST_MHC2	5	5	0.101754	0.169333	0.135027	0.070696	0.439795	0.408985	1.00838	0.413684	0.247184	1.71433	0.516965	0.792258	0.743821	0.307157	2.07975	0.600357	0.739361	0.867907	0.5061	2.80285	0.508769	0.846665	0.675137	0.35348	2.19898
Qamar-Guangxi_MHC2	11	11	0.0684655	0.134979	0.0614582	0.036405	0.0747578	0.273379	0.758806	0.150762	0.573956	0.314062	0.910985	1.86054	0.74118	0.38069	1.06045	1.075	1.83498	1.13618	0.246719	1.09249	0.753121	1.48477	0.67604	0.400455	0.822335
Vashi-Guwahati_MHC2	20	19	0.0208453	0.105074	0.0398802	0.137829	0.0783588	0.279726	1.66578	0.895712	3.00907	1.28541	0.375834	2.25191	0.692667	2.18357	1.72066	0.595158	2.38674	0.804433	3.07709	1.69546	0.416906	2.10148	0.797604	2.75658	1.56718
Yarmarkovich-Philadephia_MHC2	780	780	0.0172381	0.0883137	0.0453054	0.0231557	0.0538747	8.47333	62.8161	35.2126	13.2916	24.4602	14.9805	78.4776	33.3362	20.8602	49.4827	16.8834	65.3603	37.4659	20.0326	52.1239	13.4457	68.8847	35.3382	18.0615	42.0223
Poran-NEON_MHC2	10	10	0.0619558	0.0547224	0.0287244	0.0941918	0.0579536	0.331235	0.608812	0.368086	1.05334	0.358094	0.602301	0.526795	0.24028	0.606545	0.677198	0.925139	0.506066	0.253367	1.16586	0.703315	0.619558	0.547224	0.287244	0.941918	0.579536
Singh-Kolkata_MHC2	7	7	0.115742	0.0536361	0.088207	0	0.136957	0.3505	0.401779	0.297296	0	0.666917	0.853488	0.35968	0.556686	0	0.907058	1.2266	0.364898	0.998366	0	1.30211	0.810195	0.375452	0.617449	0	0.958696
Akhand-Sylhet_MHC2	31	30	0.044036	0.042608	0.0220786	0.0688304	0.0399049	0.519744	1.04535	0.168732	2.10498	0.468981	1.70783	1.83371	0.883186	2.44487	1.58277	1.86778	1.08348	1.00139	1.85137	1.6594	1.36512	1.32085	0.684436	2.13374	1.23705
Mitra-Rajashtan_MHC2	5	5	0.103184	0.0281535	0.0203837	0.162996	0.127519	0.368659	0.166581	0.0295703	0.811594	0.566624	0.425469	0.204527	0.104206	0.863716	0.570635	0.753631	0.0511954	0.171979	0.769634	0.775534	0.51592	0.140768	0.101918	0.814981	0.637597
Yazdani-Mazandaran_MHC2	723	381	0.00348746	0.0272145	0.00608355	0.0110196	0.0269334	0.646986	19.3823	4.36119	7.48771	12.5599	2.35432	22.5932	4.67194	5.36859	21.6047	4.56299	17.0529	4.16209	11.0452	24.254	2.52143	19.6761	4.39841	7.96718	19.4729
Abdelmageed-Khartoum_MHC2	10	10	0.0478955	0.0235444	0.0461468	0.0152318	0.0818597	0.243567	0.143106	0.0649931	0.0390178	0.117784	0.274003	0.419982	0.686557	0.139101	1.1864	0.919296	0.143244	0.632855	0.278834	1.15161	0.478955	0.235444	0.461468	0.152318	0.818597
Baruah-Gauhait_MHC2	3	3	0	0	0	0	1.71095e-05	0	0	0	0	0	0	0	0	0	0	0	0	0	0	0.000153985	0	0	0	0	5.13284e-05
					Note: #evaluated corresponds to the number of peptides for which we have data as described in the paper
